# *ATP7B* Variant c.1934T>G p.Met645Arg Causes Wilson Disease by Promoting Exon 6 Skipping

**DOI:** 10.1101/693572

**Authors:** Daniele Merico, Carl Spickett, Matthew O’Hara, Boyko Kakaradov, Amit G. Deshwar, Phil Fradkin, Shreshth Gandhi, Jiexin Gao, Solomon Grant, Ken Kron, Frank W. Schmitges, Zvi Shalev, Mark Sun, Marta Verby, Matthew Cahill, James J. Dowling, Johan Fransson, Erno Wienholds, Brendan J. Frey

## Abstract

Wilson Disease is a recessive genetic disorder caused by pathogenic loss-of-function variants in the *ATP7B* gene. It is characterized by disrupted copper homeostasis resulting in liver disease and/or neurological abnormalities. The variant NM_000053.3:c.1934T>G (Met645Arg) has been reported as compound heterozygous and is highly prevalent among Wilson Disease patients of Spanish descent. Accordingly, it is classified as pathogenic by leading molecular diagnostic centers. However, functional studies suggest that the amino acid change does not alter protein function, leading one ClinVar submitter to question its pathogenicity. Here we used a minigene system and gene-edited HepG2 cells to demonstrate that c.1934T>G causes approximately 70% skipping of exon 6. Exon 6 skipping results in frameshift and stop gain, which is expected to cause loss of *ATP7B* function. The elucidation of the mechanistic effect for this variant resolves any doubt about its pathogenicity and enables the development of genetic medicines for restoring correct splicing.
