## Supplementary Dataset 1 for "*ATP7B* Variant c.1934T>G p.Met645Arg Causes Wilson Disease by Promoting Exon 6 Skipping"

### Sheet: Sheet1
Primer Name	Sequence 5’-3’
P243	CCAGCAAAGCCCTTGTTAAG
P378	AGTCAGCCTGAGATGTCCCT
P379	GCCCGAAACGCCGAATATA
P459	ATGGTGAGCAAGGGCGAGGA
P460	CATGGTGGCGACCGGTGGA
P461	GATCCACCGGTCGCCACCATGACCTGCGCGTCCTGTGTC
P463	TCCTCGCCCTTGCTCACCATGGACAGTCCTGGAATGATGTTGTGG
P464	GACCACAAGAGGGAAATAAAGCAGTAGGTAGAACAC
P465	CTGCTTTATTTCCCTCTTGTGGTCCAAGTGATGAGC
P472	GCTGAACTTGTGGCCGTTTAC
P488	ACTAGCGGCTATCACACTGG
P650	GTGCTTCCAAATGCTGAAGG
P2065	ATTGAGGAAATTGGCTTTCATGC
P2066	ACAGGAAAGACTTCTTCCACTGC
P2107	CACTAGTTCTAGAGCGGCCG
P2108	GAGTCAGTGAGCGAGGAAGC
P2109	AATCGAATTCCTGCAGCCCG
P2110	AGCTCACTCATTAGGCACCC
P2119	AAGGGAATAAGGGCGACACG
P2120	CTAGCGGCTATCACACTGGG
P2121	TCGATGTAACCCACTCGTGC
P2122	GGGAAGACAAGACCAGCTGG
P2131	AGCTGTCTTCCCAGAAGTGC
P2132	GAAGAAAGCGAAAGGAGCGG
P2133	TCTGCACAGGGTTTGTAGGG
P2134	AACGTGGCGAGAAAGGAAGG
