## Supplementary Dataset 2 for "*ATP7B* Variant c.1934T>G p.Met645Arg Causes Wilson Disease by Promoting Exon 6 Skipping"

### Sheet: Sheet1
Coordinate (hg19)	crRNA	ssODN
chr13:52539174	CTGTGATCTGCAACACAGGA	CACAGGCTTTCCTTGATCCTGGGTCTGTGGGATTCTTGCCATCCTGTGTGGCAGATCACAGGGATGACCTGCGCGTCCTGTGTCCACAACATAGAGTCC
chr13:52535985	ACTGCTTTATTTCCATCTTG	AGATGAGAGCTGGAGTTTATCTTTTGTGTTCTACCTACTGCTTTATTTCCCTCTTGTGGTCCAAGTGATGAGCGTTGGGGTTTCTCTGGGCCAGGGAAG
